# rCRUX: A Rapid and Versatile Tool for Generating Metabarcoding Reference libraries in R

**DOI:** 10.1101/2023.05.31.543005

**Authors:** Emily E. Curd, Luna Gal, Ramon Gallego, Shaun Nielsen, Zachary Gold

## Abstract

Key to making accurate taxonomic assignments are curated, comprehensive reference barcode databases. However, the generation and curation of such databases has remained challenging given the large and continuously growing volumes of DNA sequence data and novel reference barcode targets. Monitoring and research applications require a greater diversity of specialized gene regions and targeted taxa to meet taxonomic classification goals then are currently curated by professional staff. Thus, there is a growing need for an easy to implement tool that can generate comprehensive metabarcoding reference libraries for any bespoke locus. We address this need by reimagining CRUX from the Anacapa Toolkit and present the rCRUX package in R. The typical workflow involves searching for plausible seed amplicons (*get_seeds_local*() or *get_seeds_remote*()) by simulating *in silico* PCR to acquire seed sequences containing a user-defined primer set. Next these seeds are used to iteratively blast search seed sequences against a local NCBI formatted database using a taxonomic rank based stratified random sampling approach (*blast_seeds*()) that results in a comprehensive set of sequence matches. This database is dereplicated and cleaned (*derep_and_clean_db*()) by identifying identical reference sequences and collapsing the taxonomic path to the lowest taxonomic agreement across all matching reads. This results in a curated, comprehensive database of primer specific reference barcode sequences from NCBI. We demonstrate that rCRUX provides more comprehensive reference databases for the MiFish Universal Teleost 12S, Taberlet trnl, and fungal ITS locus than CRABS, METACURATOR, RESCRIPt, and ECOPCR reference databases. We then further demonstrate the utility of rCRUX by generating 16 reference databases for metabarcoding loci that lack dedicated reference database curation efforts. The rCRUX package provides a simple to use tool for the generation of curated, comprehensive reference databases for user-defined loci, facilitating accurate and effective taxonomic classification of metabarcoding and DNA sequence efforts broadly.
