## Supplemental Tables for "rCRUX: A Rapid and Versatile Tool for Generating Metabarcoding Reference libraries in R"

### Sheet: Table S1
Supplemental Table 1. Database specific rCRUX parameters
Primer Name	Gene	Length of Target	get_seeds_local() length		blast_seeds() length			Sequence (5'-3')
			minimum	maximum	minimum	maximum	max_to_blast	Forward	Reverse	Reference	Zenodo Link
MiFish Universal	12S	163–185	170	250	140	250	1000	GTGTCGGTAAAACTCGTGCCAGC	CATAGTGGGGTATCTAATCCCAGTTTG	Miya, M., Sato, Y., Fukunaga, T., Sado, T., Poulsen, J. Y., Sato, K., ... & Kondoh, M. (2015). MiFish, a set of universal PCR primers for metabarcoding environmental DNA from fishes: detection of more than 230 subtropical marine species. Royal Society open science, 2(7), 150088.	https://doi.org/10.5281/zenodo.7909637
MiFish Universal Expanded	12S	163–185	170	250	140	250	1000	GTGTCGGTAAAACTCGTGCCAGC	CATAGTGGGGTATCTAATCCCAGTTTG	Miya, M., Sato, Y., Fukunaga, T., Sado, T., Poulsen, J. Y., Sato, K., ... & Kondoh, M. (2015). MiFish, a set of universal PCR primers for metabarcoding environmental DNA from fishes: detection of more than 230 subtropical marine species. Royal Society open science, 2(7), 150088.	https://doi.org/10.5281/zenodo.7908864
Kelly 16s	16S	114-160	80	195	50	168	100	AGTTACYYTAGGGATAACAGCG	CCGGTCTGAACTCAGATCAYGT	Kelly, R. P., O’Donnell, J. L., Lowell, N. C., Shelton, A. O., Samhouri, J. F., Hennessey, S. M., ... & Williams, G. D. (2016). Genetic signatures of ecological diversity along an urbanization gradient. PeerJ, 4, e2444.	https://doi.org/10.5281/zenodo.7909659
Ford 16S	16S	330	279	477	231	429	1000	GCAATCACTTGTCTTTTAAATGAAGACC, GTAATCACTTGTCTTTTAAATGAAGACC	GGATTGCGCTGTTATCCCTA	Ford MJ, Hempelmann J, Hanson MB, Ayres KL, Baird RW, et al. (2016) Estimation of a Killer Whale (Orcinus orca) Population’s Diet Using Sequencing Analysis of DNA from Feces. PLOS ONE 11(1): e0144956. https://doi.org/10.1371/journal.pone.0144956	https://doi.org/10.5281/zenodo.7909642
MarVer3	16S	232-274	160	345	124	309	100	AGACGAGAAGACCCTRTG	GGATTGCGCTGTTATCCC	Valsecchi, E., Bylemans, J., Goodman, S. J., Lombardi, R., Carr, I., Castellano, L., ... & Galli, P. (2020). Novel universal primers for metabarcoding environmental DNA surveys of marine mammals and other marine vertebrates. Environmental DNA, 2(4), 460-476.	https://doi.org/10.5281/zenodo.7909663
MiDeca	16S	154-184	105	230	66	191	50	GGACGATAAGACCCTATAAA	ACGCTGTTATCCCTAAAGT	Komai, Tomoyuki, et al. "Development of a new set of PCR primers for eDNA metabarcoding decapod crustaceans." Metabarcoding and Metagenomics 3 (2019): e33835.	https://doi.org/10.5281/zenodo.7909669
Ceph18S	18S	150-190	105	235	65	195	100	CGCGGCGCTACATATTAGAC	GCACTTAACCGACCGTCGAC	D. S. W. de Jonge, V. Merten, T. Bayer, O. Puebla, T. B. H. Reusch, H.-J. T. Hoving, A novel metabarcoding primer pair for environmental DNA analysis of Cephalopoda (Mollusca) targeting the nuclear 18S rRNA region. R. Soc. Open Sci. 8, 201388 (2021)	https://doi.org/10.5281/zenodo.7909639
Scott Baker Dlp1.5-H/Oordlp4	D loop	350-390	245	495	205	455	100	TCACCCAAAGCTGRARTTCTA	GCGGGTTGCTGGTTTCACG	Baker, C. S., Steel, D., Nieukirk, S., & Klinck, H. (2018). Environmental DNA (eDNA) from the wake of the whales: Droplet digital PCR for detection and species identification. Frontiers in Marine Science, 5, 133.	https://doi.org/10.5281/zenodo.7909691
ITS2 Plants	ITS2	450 to 550 bp	315	600	270	560	100	ATGCGATACTTGGTGTGAAT	GACGCTTCTCCAGACTACAAT	Gu, W., Song, J., Cao, Y., Sun, Q., Yao, H., Wu, Q., ... & Duan, J. (2013). Application of the ITS2 region for barcoding medicinal plants of Selaginellaceae in Pteridophyta. PloS one, 8(6), e67818.	https://doi.org/10.5281/zenodo.7909655
trnl plants	trnl	~85bp	60	110	23	73	250	GGGCAATCCTGAGCCAA	TTTGAGTCTCTGCACCTATC	Coissac, E., Pompanon, F., Gielly, L., Miquel, C., Valentini, A., Vermat, T., ... & Willerslev, E. (2007). Power and limitations of the chloroplast trnL (UAA) intron for plant DNA barcoding. Nucleic Acids Research 3 (35),.(2007).	https://doi.org/10.5281/zenodo.7909700
MiSebastes	CytB	153	107	199	71	163	100	AAGCTCATTCAAGTGCTT	GACCACTTACACAATTCT	Min, M. A., Barber, P. H., & Gold, Z. (2021). MiSebastes: An eDNA metabarcoding primer set for rockfishes (genus Sebastes). Conservation Genetics Resources, 13(4), 447-456.	https://doi.org/10.5281/zenodo.7909674
18s SSU3/SSU4	18S v7	170	120	220	98	200	100	GGTCTGTGATGCCCTTAGATG	GGTGTGTACAAAGGGCAGGG	McInnes, J. C., Alderman, R., Deagle, B. E., Lea, M. A., Raymond, B., & Jarman, S. N. (2017). Optimised scat collection protocols for dietary DNA metabarcoding in vertebrates. Methods in Ecology and Evolution, 8(2), 192-202.	https://doi.org/10.5281/zenodo.7915854
Plant RBCL7/8	rbcl	180	170	250	140	250	100	CTCCTGAMTAYGAAACCAAAGA	GTAGCAGCGCCCTTTGTAAC	McFrederick, Q. S., and S. M. Rehan (2016). Characterization of pollen and bacterial community composition in brood provisions of a small carpenter bee. Molecular Ecology 25:2302–2311. & Spence, A. R., Wilson Rankin, E. E., & Tingley, M. W. (2022). DNA metabarcoding reveals broadly overlapping diets in three sympatric North American hummingbirds. The Auk, 139(1), ukab074.	https://doi.org/10.5281/zenodo.7909678
teleo L1848/H1913	12S	100	70	130	40	100	100	ACACCGCCCGTCACTCT	CTTCCGGTACACTTACCATG	Valentini, A., Taberlet, P., Miaud, C., Civade, R., Herder, J., Thomsen, P. F., ... & Gaboriaud, C. (2016). Next‐generation monitoring of aquatic biodiversity using environmental DNA metabarcoding. Molecular Ecology, 25(4), 929-942.	https://doi.org/10.5281/zenodo.7909697
Taberlet c/h	trnl	150	105	150	85	128	100	CGAAATCGGTAGACGCTACG	CCATTGAGTCTCTGCACCTATC	Taberlet, P., Gielly, L., Pautou, G., & Bouvet, J. (1991). Universal primers for amplification of three non-coding regions of. Plant molecular biology, 17, 1105-1109. & Taberlet, Pierre, Eric Coissac, François Pompanon, Ludovic Gielly, Christian Miquel, Alice Valentini, Thierry Vermat, Gerard Corthier, Christian Brochmann, and Eske Willerslev. "Power and limitations of the chloroplast trn L (UAA)…	https://doi.org/10.5281/zenodo.7909695
Fungal_ITS gITS7/ITS4	FITS	150-350	105	500	65	461	100	GTGARTCATCGARTCTTTG	TCCTCCGCTTATTGATATGC	White, T. J., Bruns, T., Lee, S., & Taylor, J. (1990). Amplification and direct sequencing of fungal ribosomal RNA genes for phylogenetics. PCR Protocols: A Guide to Methods and Applications, 18(1), 315–322. Ihrmark, K., Bödeker, I., Cruz-Martinez, K., Friberg, H., Kubartova, A., Schenck, J., Strid, Y., Stenlid, J., Brandström-Durling, M., & Clemmensen, K. E. (2012). New primers to amplify the fu…	https://doi.org/10.5281/zenodo.7909648

### Sheet: Table S2
Supplemental Table 2. rCRUX Database Output
Primer Name	get_seeds_local(): parameters		get_seeds_local(): output								blast_seeds(): parameters			blast_seeds(): output								Derep_and_clean(): output
	minimum_length	maximum_length	# Returns	Superkingdom	Phylum	Class	Order	Family	Genus	Species	minimum_length	maximum_length	max_to_blast	# Returns	Superkingdom	Phylum	Class	Order	Family	Genus	Species	# Returns	Superkingdom	Phylum	Class	Order	Family	Genus	Species
MiFish Universal	170	250	106116	3	12	33	222	1225	5945	16297	140	250	1000	125011	3	13	35	223	1231	6707	21082	33002	2	12	33	213	1208	6472	17990
MiFish Universal Expanded	170	250	109717	3	12	33	222	1226	5957	16380	140	250	1000	128649	3	13	35	222	1233	6714	21148	33116	2	12	33	213	1211	6479	18039
Kelly 16s	80	195	302907	5	101	219	861	4119	21444	63364	50	168	100	540356	5	146	333	1217	6225	37463	146979	119305	4	85	268	927	4621	24593	63769
Ford 16S	279	477	320455	3	19	55	287	1840	10937	43822	231	429	1000	365827	3	21	61	353	2841	23791	95916	168847	3	18	56	335	2770	23331	79352
MarVer3	160	345	316069	3	23	72	377	2736	20387	78521	124	309	100	362131	4	24	74	386	2946	22834	92250	148595	3	19	71	366	2869	22256	73344
MiDeca	105	235	244290	3	32	73	282	2456	19787	71703	66	191	50	221806	3	34	72	303	2579	19953	79195	113096	2	27	69	291	2520	19532	61819
Ceph18S	105	235	215	3	8	9	13	41	99	160	65	195	100	576	3	8	9	14	43	107	206	298	2	7	8	14	43	103	160
Scott Baker Dlp1.5-H/Oordlp4	245	495	33761	4	20	43	141	307	867	2014	205	455	100	254404	5	24	48	190	476	1366	3693	128865	5	20	46	181	454	1325	3382
ITS2 Plants	400	600	23015	3	21	75	182	408	1717	7287	350	600	100	211113	3	28	102	335	1039	8403	64833	122818	3	20	81	300	1006	8161	54713
trnl plants	60	110	145577	4	10	31	134	543	10030	66957	23	73	250	162309	4	9	29	133	543	9591	69505	18644	2	7	25	121	493	4914	10659
MiSebastes	107	199	3006	3	8	14	50	83	148	365	71	163	100	45494	3	8	16	122	428	1799	6163	12278	2	6	15	120	422	1755	4808
18s SSU3/SSU4	120	220	269631	5	70	269	1246	6456	27737	79785	98	200	100	188294	5	68	252	1084	5120	21266	63757	28064	3	46	212	870	3713	9561	16724
Plant RBCL7/8	170	250	135200	4	19	50	166	604	8935	51093	140	250	100	202127	5	25	83	278	969	11225	69414	19971	3	21	70	252	888	5651	10995
teleo L1848/H1913	40	100	26971	3	11	25	137	66	3057	9804	40	100	100	108038	3	12	23	145	704	3260	12534	14140	2	10	18	128	668	2968	8178
Taberlet c/h	105	150	44500	3	9	37	147	548	5046	21371	85	128	100	139885	3	10	41	160	684	9986	63720	36404	2	8	34	154	645	6726	21274
Fungal_ITS gITS7/ITS4	150	500	351454	3	40	145	469	1363	6983	59519	65	461	100	1371297	4	41	152	537	1750	17067	228874	426405	4	33	133	470	1660	15142	138089

### Sheet: Table S3
Supplemental Table 3. Mifish Universal 12S blast_seeds() replication experiment results
	blast_seeds()								derep_and_clean()
Replicate	# returns	superkingdom	phylum	class	order	family	genus	species	# returns	superkingdom	phylum	class	order	family	genus	species
1	125350	3	13	35	222	1232	6729	21236	33432	3	13	34	214	1211	6498	18163
2	125263	3	13	35	222	1232	6728	21166	33357	2	12	33	213	1210	6495	18096
3	125269	3	13	35	222	1232	6737	21219	33405	2	12	33	213	1210	6504	18146
4	125088	3	13	35	222	1232	6730	21166	33313	2	12	33	213	1211	6498	18108
5	125027	3	13	35	222	1232	6712	21126	33051	3	13	34	214	1211	6479	18027
6	125151	3	13	35	222	1232	6725	21202	33370	3	13	34	214	1211	6493	18132
7	125043	3	13	35	222	1231	6724	21144	33286	3	13	34	214	1210	6493	18088
8	125103	3	13	35	222	1231	6714	21131	33051	3	13	34	214	1210	6479	18035
9	125203	3	13	35	222	1230	6727	21218	33378	2	12	33	213	1208	6495	18150
10	125220	3	13	35	223	1234	6743	21218	33374	3	13	34	214	1213	6511	18152

### Sheet: Table S4
Supplemental Table 4. Mifish Universal 12S get_seeds_remote() parameter testing results
Test number	Align	Percent Identity	Percent Coverage	evalue	Successful Run Given Computing Power	Unfiltered returns	Unfiltered file size bytes	Filtered returns	Filtered filesize in bytes	Percent Raw Returns Kept	Domain	Phylum	Class	Order	Family	Genus	Species
test_110	100000000	70	70	30000000	Yes	31519848	3698232742	111646	33525485	0.35	5	24	55	280	1527	7243	19122
test_102	10000000	70	70	300000000	Yes	241636331	28347000000	111742	33545820	0.05	5	32	75	331	1617	7305	18742
test_111	10000000	70	70	30000000	Yes	31517235	3697971131	110187	33078385	0.35	5	21	52	273	1502	7040	18318
test_103	1000000	70	70	300000000		228519647	26871000000	107834	32385591	0.05	4	22	54	291	1385	6336	16880
test_112	1000000	70	70	30000000	Yes	29900033	3515861171	106790	32065636	0.36	3	17	39	247	1302	6149	16621
test_119	100000000	70	70	3000000	Yes	1878982	218249245	106115	31865399	5.65	3	12	33	222	1225	5945	16297
test_120	10000000	70	70	3000000	Yes	1878982	218249245	106115	31865399	5.65	3	12	33	222	1225	5945	16297
test_121	1000000	70	70	3000000	Yes	1792533	208540181	106092	31858807	5.92	3	11	31	219	1216	5932	16278
test_113	100000000	70	90	30000000	Yes	301723	33096632	103192	31005540	34.2	3	8	25	196	1026	5284	15088
test_105	10000000	70	90	300000000	Yes	1323497	152764123	102205	30705396	7.72	3	8	25	193	1013	5154	14570
test_114	10000000	70	90	30000000	Yes	300604	32987623	102080	30667611	33.96	3	8	25	192	1009	5144	14540
test_106	1000000	70	90	300000000	Yes	1229472	142296044	102022	30649767	8.3	3	8	23	185	993	5110	14485
test_115	1000000	70	90	30000000	Yes	289623	31758168	101963	30632346	35.21	3	8	23	185	991	5105	14468
test_122	100000000	70	90	3000000	Yes	121331	11914705	101923	30620646	84	3	8	24	187	990	5096	14450
test_123	10000000	70	90	3000000	Yes	121331	11914705	101923	30620646	84	3	8	24	187	990	5096	14450
test_124	1000000	70	90	3000000	Yes	121088	11887189	101918	30619145	84.17	3	8	23	185	987	5092	14446
test_129	10000000	90	70	300000000	Yes	59952	6494196	23628	6981361	39.41	2	5	15	139	613	2917	7994
test_130	1000000	90	70	300000000	Yes	59178	6406496	23628	6981361	39.93	2	5	15	139	613	2917	7994
test_137	100000000	90	70	30000000	Yes	50443	5377384	23628	6981361	46.84	2	5	15	139	613	2917	7994
test_138	10000000	90	70	30000000	Yes	50443	5377384	23628	6981361	46.84	2	5	15	139	613	2917	7994
test_139	1000000	90	70	30000000	Yes	49891	5315123	23628	6981361	47.36	2	5	15	139	613	2917	7994
test_146	100000000	90	70	3000000	Yes	38858	4019791	23613	6976958	60.77	2	5	15	139	611	2913	7987
test_147	10000000	90	70	3000000	Yes	38858	4019791	23613	6976958	60.77	2	5	15	139	611	2913	7987
test_148	1000000	90	70	3000000	Yes	38750	4007521	23613	6976958	60.94	2	5	15	139	611	2913	7987
test_132	10000000	90	90	300000000	Yes	22830	2156342	22812	6745500	99.92	2	3	11	129	585	2794	7637
test_133	1000000	90	90	300000000	Yes	22830	2156342	22812	6745500	99.92	2	3	11	129	585	2794	7637
test_140	100000000	90	90	30000000	Yes	22826	2155858	22812	6745500	99.94	2	3	11	129	585	2794	7637
test_141	10000000	90	90	30000000	Yes	22826	2155858	22812	6745500	99.94	2	3	11	129	585	2794	7637
test_142	1000000	90	90	30000000	Yes	22826	2155858	22812	6745500	99.94	2	3	11	129	585	2794	7637
test_149	100000000	90	90	3000000	Yes	22811	2154423	22798	6741417	99.94	2	3	11	129	583	2790	7630
test_150	10000000	90	90	3000000	Yes	22811	2154423	22798	6741417	99.94	2	3	11	129	583	2790	7630
test_151	1000000	90	90	3000000	Yes	22811	2154423	22798	6741417	99.94	2	3	11	129	583	2790	7630
test_108	10000000	70	100	300000000	Yes	105738	10501627	81765	24586373	77.33	3	4	10	122	576	2634	6669
test_109	1000000	70	100	300000000	Yes	102438	10135779	81736	24577683	79.79	3	4	10	122	576	2631	6662
test_116	100000000	70	100	30000000	Yes	84928	8077560	81720	24572659	96.22	3	4	10	122	576	2633	6655
test_117	10000000	70	100	30000000	Yes	84928	8077560	81720	24572659	96.22	3	4	10	122	576	2633	6655
test_118	1000000	70	100	30000000	Yes	84111	7986958	81703	24567752	97.14	3	4	10	122	576	2630	6650
test_125	100000000	70	100	3000000	Yes	82198	7763613	81690	24563987	99.38	3	4	10	122	575	2628	6648
test_126	10000000	70	100	3000000	Yes	82198	7763613	81690	24563987	99.38	3	4	10	122	575	2628	6648
test_127	1000000	70	100	3000000	Yes	82177	7761246	81688	24563380	99.4	3	4	10	122	575	2627	6647
test_156	10000000	100	70	300000000	Yes	10613	1003966	10596	3212921	99.84	2	2	5	71	330	1605	4180
test_157	1000000	100	70	300000000	Yes	10613	1003966	10596	3212921	99.84	2	2	5	71	330	1605	4180
test_164	100000000	100	70	30000000	Yes	10613	1003966	10596	3212921	99.84	2	2	5	71	330	1605	4180
test_165	10000000	100	70	30000000	Yes	10613	1003966	10596	3212921	99.84	2	2	5	71	330	1605	4180
test_166	1000000	100	70	30000000	Yes	10613	1003966	10596	3212921	99.84	2	2	5	71	330	1605	4180
test_173	100000000	100	70	3000000	Yes	10613	1003966	10596	3212921	99.84	2	2	5	71	330	1605	4180
test_174	10000000	100	70	3000000	Yes	10613	1003966	10596	3212921	99.84	2	2	5	71	330	1605	4180
test_175	1000000	100	70	3000000	Yes	10613	1003966	10596	3212921	99.84	2	2	5	71	330	1605	4180
test_158	100000000	100	90	300000000	Yes						2	2	5	71	327	1588	4136
test_160	1000000	100	90	300000000	Yes	10454	988941	10450	3168969	99.96	2	2	5	71	327	1588	4136
test_167	100000000	100	90	30000000	Yes	10454	988941	10450	3168969	99.96	2	2	5	71	327	1588	4136
test_168	10000000	100	90	30000000	Yes	10454	988941	10450	3168969	99.96	2	2	5	71	327	1588	4136
test_169	1000000	100	90	30000000	Yes	10454	988941	10450	3168969	99.96	2	2	5	71	327	1588	4136
test_176	100000000	100	90	3000000	Yes	10454	988941	10450	3168969	99.96	2	2	5	71	327	1588	4136
test_177	10000000	100	90	3000000	Yes	10454	988941	10450	3168969	99.96	2	2	5	71	327	1588	4136
test_178	1000000	100	90	3000000	Yes	10454	988941	10450	3168969	99.96	2	2	5	71	327	1588	4136
test_135	10000000	90	100	300000000	Yes	9395	884856	9391	2702032	99.96	2	2	8	98	314	1010	2454
test_136	1000000	90	100	300000000	Yes	9395	884856	9391	2702032	99.96	2	2	8	98	314	1010	2454
test_143	100000000	90	100	30000000	Yes	9395	884856	9391	2702032	99.96	2	2	8	98	314	1010	2454
test_144	10000000	90	100	30000000	Yes	9395	884856	9391	2702032	99.96	2	2	8	98	314	1010	2454
test_145	1000000	90	100	30000000	Yes	9395	884856	9391	2702032	99.96	2	2	8	98	314	1010	2454
test_152	100000000	90	100	3000000	Yes	9394	884765	9390	2701718	99.96	2	2	8	98	314	1010	2454
test_153	10000000	90	100	3000000	Yes	9394	884765	9390	2701718	99.96	2	2	8	98	314	1010	2454
test_154	1000000	90	100	3000000	Yes	9394	884765	9390	2701718	99.96	2	2	8	98	314	1010	2454
test_161	100000000	100	100	300000000	No						2	2	4	45	106	238	448
test_162	10000000	100	100	300000000	Yes	847	79910	847	254142	100	2	2	4	45	106	238	448
test_170	100000000	100	100	30000000	Yes	847	79910	847	254142	100	2	2	4	45	106	238	448
test_171	10000000	100	100	30000000	Yes	847	79910	847	254142	100	2	2	4	45	106	238	448
test_172	1000000	100	100	30000000	Yes	847	79910	847	254142	100	2	2	4	45	106	238	448
test_179	100000000	100	100	3000000	Yes	847	79910	847	254142	100	2	2	4	45	106	238	448
test_180	10000000	100	100	3000000	Yes	847	79910	847	254142	100	2	2	4	45	106	238	448
test_181	1000000	100	100	3000000	Yes	847	79910	847	254142	100	2	2	4	45	106	238	448
test_101	100000000	70	70	300000000	No
test_104	100000000	70	90	300000000	No
test_107	100000000	70	100	300000000	No
test_128	100000000	90	70	300000000	No
test_131	100000000	90	90	300000000	Yes
test_134	100000000	90	100	300000000	No
test_155	100000000	100	70	300000000	No
test_159	10000000	100	90	300000000	Yes	10454	988941	10450	3168969	99.96
test_163	1000000	100	100	300000000	Yes	847	79910	847	254142	100

### Sheet: Table S5
Supplemental Table 5. Mifish Universal 12S blast_seeds() parameter testing results
Test number	align	Percent Identity	Percent Coverage	evalue	rank	Unique returns	Domain	Phylum	Class	Order	Family	Genus	Species
test_329	10000000	70	50	3000000	genus	241894	5	55	111	391	1704	8258	29569
test_330	10000000	70	50	30000000	genus	241894	5	55	111	391	1704	8258	29569
test_331	10000000	70	70	3000000	genus	241894	5	55	111	391	1704	8258	29569
test_332	10000000	70	70	30000000	genus	241894	5	55	111	391	1704	8258	29569
test_321	1000000	70	50	3000000	genus	241741	5	55	111	391	1703	8255	29523
test_322	1000000	70	50	30000000	genus	241741	5	55	111	391	1703	8255	29523
test_323	1000000	70	70	3000000	genus	241741	5	55	111	391	1703	8255	29523
test_324	1000000	70	70	30000000	genus	241741	5	55	111	391	1703	8255	29523
test_521	1000000	70	50	3000000	family	240473	5	55	111	391	1697	8147	29062
test_522	1000000	70	50	30000000	family	240473	5	55	111	391	1697	8147	29062
test_523	1000000	70	70	3000000	family	240473	5	55	111	391	1697	8147	29062
test_525	1000000	70	70	30000000	family	240473	5	55	111	391	1697	8147	29062
test_517	1000000	50	50	3000000	family	234766	5	55	111	390	1682	7966	28248
test_518	1000000	50	50	30000000	family	234766	5	55	111	390	1682	7966	28248
test_519	1000000	50	70	3000000	family	234766	5	55	111	390	1682	7966	28248
test_520	1000000	50	70	30000000	family	234766	5	55	111	390	1682	7966	28248
test_325	10000000	50	50	3000000	genus	230894	5	55	111	389	1674	7878	27824
test_326	10000000	50	50	30000000	genus	230894	5	55	111	389	1674	7878	27824
test_327	10000000	50	70	3000000	genus	230894	5	55	111	389	1674	7878	27824
test_328	10000000	50	70	30000000	genus	230894	5	55	111	389	1674	7878	27824
test_317	1000000	50	50	3000000	genus	230751	5	55	111	389	1673	7875	27780
test_318	1000000	50	50	30000000	genus	230751	5	55	111	389	1673	7875	27780
test_319	1000000	50	70	3000000	genus	230751	5	55	111	389	1673	7875	27780
test_320	1000000	50	70	30000000	genus	230751	5	55	111	389	1673	7875	27780
test_421	1000000	70	50	3000000	species	229716	5	53	105	384	1695	8272	28913
test_422	1000000	70	50	30000000	species	229716	5	53	105	384	1695	8272	28913
test_423	1000000	70	70	3000000	species	229716	5	53	105	384	1695	8272	28913
test_424	1000000	70	70	30000000	species	229716	5	53	105	384	1695	8272	28913
test_417	1000000	50	50	3000000	species	215618	5	53	105	382	1650	7627	26151
test_418	1000000	50	50	30000000	species	215618	5	53	105	382	1650	7627	26151
test_419	1000000	50	70	3000000	species	215618	5	53	105	382	1650	7627	26151
test_420	1000000	50	70	30000000	species	215618	5	53	105	382	1650	7627	26151
test_313	100000	70	50	3000000	genus	199731	5	46	91	349	1608	8022	27860
test_314	100000	70	50	30000000	genus	199731	5	46	91	349	1608	8022	27860
test_315	100000	70	70	3000000	genus	199731	5	46	91	349	1608	8022	27860
test_316	100000	70	70	30000000	genus	199731	5	46	91	349	1608	8022	27860
test_513	100000	70	50	3000000	family	198463	5	46	91	349	1602	7914	27399
test_514	100000	70	50	30000000	family	198463	5	46	91	349	1602	7914	27399
test_515	100000	70	70	3000000	family	198463	5	46	91	349	1602	7914	27399
test_516	100000	70	70	30000000	family	198463	5	46	91	349	1602	7914	27399
test_509	100000	50	50	3000000	family	193184	5	46	91	348	1589	7735	26605
test_510	100000	50	50	30000000	family	193184	5	46	91	348	1589	7735	26605
test_511	100000	50	70	3000000	family	193184	5	46	91	348	1589	7735	26605
test_512	100000	50	70	30000000	family	193184	5	46	91	348	1589	7735	26605
test_413	100000	70	50	3000000	species	193095	5	44	87	345	1603	8047	27491
test_414	100000	70	50	30000000	species	193095	5	44	87	345	1603	8047	27491
test_415	100000	70	70	3000000	species	193095	5	44	87	345	1603	8047	27491
test_416	100000	70	70	30000000	species	193095	5	44	87	345	1603	8047	27491
test_309	100000	50	50	3000000	genus	189169	5	46	91	347	1580	7644	26137
test_310	100000	50	50	30000000	genus	189169	5	46	91	347	1580	7644	26137
test_311	100000	50	70	3000000	genus	189169	5	46	91	347	1580	7644	26137
test_312	100000	50	70	30000000	genus	189169	5	46	91	347	1580	7644	26137
test_409	100000	50	50	3000000	species	179236	5	44	87	343	1559	7402	24728
test_410	100000	50	50	30000000	species	179236	5	44	87	343	1559	7402	24728
test_411	100000	50	70	3000000	species	179236	5	44	87	343	1559	7402	24728
test_412	100000	50	70	30000000	species	179236	5	44	87	343	1559	7402	24728
test_305	50000	70	50	3000000	genus	178935	5	39	77	323	1554	7898	27173
test_306	50000	70	50	30000000	genus	178935	5	39	77	323	1554	7898	27173
test_307	50000	70	70	3000000	genus	178935	5	39	77	323	1554	7898	27173
test_308	50000	70	70	30000000	genus	178935	5	39	77	323	1554	7898	27173
test_505	50000	70	50	3000000	family	177712	5	39	77	323	1548	7792	26721
test_506	50000	70	50	30000000	family	177712	5	39	77	323	1548	7792	26721
test_507	50000	70	70	3000000	family	177712	5	39	77	323	1548	7792	26721
test_508	50000	70	70	30000000	family	177712	5	39	77	323	1548	7792	26721
test_405	50000	70	50	3000000	species	175563	5	39	77	322	1558	7948	26926
test_406	50000	70	50	30000000	species	175563	5	39	77	322	1558	7948	26926
test_407	50000	70	70	3000000	species	175563	5	39	77	322	1558	7948	26926
test_408	50000	70	70	30000000	species	175563	5	39	77	322	1558	7948	26926
test_501	50000	50	50	3000000	family	172440	5	39	77	322	1536	7614	25929
test_502	50000	50	50	30000000	family	172440	5	39	77	322	1536	7614	25929
test_503	50000	50	70	3000000	family	172440	5	39	77	322	1536	7614	25929
test_504	50000	50	70	30000000	family	172440	5	39	77	322	1536	7614	25929
test_301	50000	50	50	3000000	genus	168375	5	39	77	321	1527	7521	25447
test_302	50000	50	50	30000000	genus	168375	5	39	77	321	1527	7521	25447
test_303	50000	50	70	3000000	genus	168375	5	39	77	321	1527	7521	25447
test_304	50000	50	70	30000000	genus	168375	5	39	77	321	1527	7521	25447
test_401	50000	50	50	3000000	species	161678	5	39	77	320	1514	7303	24158
test_402	50000	50	50	30000000	species	161678	5	39	77	320	1514	7303	24158
test_403	50000	50	70	3000000	species	161678	5	39	77	320	1514	7303	24158
test_404	50000	50	70	30000000	species	161678	5	39	77	320	1514	7303	24158

### Sheet: Table S6
Supplemental Table 6. trnl get_seeds_remote() parameter testing results
Test number	Align	Percent Identity	Percent Coverage	evalue	Successful Run Given Computing Power	Unfiltered returns	Unfiltered file size bytes	Filtered returns	Filtered filesize in bytes	Percent Raw Returns Kept	Domain	Phylum	Class	Order	Family	Genus	Species
test_103	1000000	70	70	300000000	Yes	326643944	38350000000	47467	14128727	0.0145317	5	45	102	299	851	5655	22329
test_110	100000000	70	70	30000000	Yes	54231170	6369448938	45406	13461364	0.0837268	5	25	69	223	681	5303	21776		553
test_111	10000000	70	70	30000000	Yes	54228581	6369182790	45242	13427501	0.0834283	5	24	67	219	674	5293	21765		0.024766
test_112	1000000	70	70	30000000	Yes	54181627	6364018251	45168	13406625	0.083364	5	22	62	207	656	5269	21723
test_119	100000000	70	70	3000000	Yes	2967412	347289622	44504	13201211	1.49976	3	10	38	148	551	5049	21375
test_120	10000000	70	70	3000000	Yes	2967412	347289622	44504	13201211	1.49976	3	10	38	148	551	5049	21375
test_121	1000000	70	70	3000000	Yes	2965217	347046547	44500	13200025	1.50073	3	9	37	147	548	5046	21371
test_129	10000000	90	70	300000000	Yes	373720	43047666	44001	13057905	11.7738	2	5	24	128	520	5025	21175
test_137	100000000	90	70	30000000	Yes	268355	30668606	43987	13053896	16.3913	2	5	23	127	519	5022	21168
test_138	10000000	90	70	30000000	Yes	268355	30668606	43987	13053896	16.3913	2	5	23	127	519	5022	21168
test_130	1000000	90	70	300000000	Yes	373687	43044477	43982	13052393	11.7697	2	5	23	127	519	5021	21164
test_139	1000000	90	70	30000000	Yes	268341	30667280	43977	13050938	16.3885	2	5	23	127	519	5020	21162
test_146	100000000	90	70	3000000	Yes	170354	19191660	43816	13001042	25.7206	2	5	23	127	517	4978	21064
test_147	10000000	90	70	3000000	Yes	170354	19191660	43816	13001042	25.7206	2	5	23	127	517	4978	21064
test_148	1000000	90	70	3000000	Yes	170354	19191660	43816	13001042	25.7206	2	5	23	127	517	4978	21064
test_105	10000000	70	90	300000000	Yes	5126804	602160426	41719	12371521	0.813743	3	8	29	129	495	4696	19940
test_106	1000000	70	90	300000000	Yes	5122381	601668898	41698	12365455	0.814036	3	8	29	129	494	4694	19930
test_113	100000000	70	90	30000000	Yes	629516	73251393	41674	12357730	6.62001	2	5	25	123	481	4674	19912
test_114	10000000	70	90	30000000	Yes	629491	73248779	41674	12357730	6.62027	2	5	25	123	481	4674	19912
test_115	1000000	70	90	30000000	Yes	628983	73192458	41663	12354517	6.62387	2	5	25	123	480	4673	19907
test_122	100000000	70	90	3000000	Yes	66735	7056858	41524	12313412	62.2222	2	4	24	122	477	4658	19830
test_123	10000000	70	90	3000000	Yes	66735	7056858	41524	12313412	62.2222	2	4	24	122	477	4658	19830
test_124	1000000	70	90	3000000	Yes	66732	7056534	41524	12313412	62.225	2	4	24	122	477	4658	19830
test_132	10000000	90	90	300000000	Yes	43893	4398654	41060	12179045	93.5457	2	4	20	116	470	4636	19651
test_133	1000000	90	90	300000000	Yes	43893	4398654	41060	12179045	93.5457	2	4	20	116	470	4636	19651
test_140	100000000	90	90	30000000	Yes	43841	4392566	41058	12178440	93.6521	2	4	20	116	470	4635	19650
test_141	10000000	90	90	30000000	Yes	43841	4392566	41058	12178440	93.6521	2	4	20	116	470	4635	19650
test_142	1000000	90	90	30000000	Yes	43841	4392566	41058	12178440	93.6521	2	4	20	116	470	4635	19650
test_149	100000000	90	90	3000000	Yes	43716	4379300	41003	12162378	93.794	2	4	20	116	469	4627	19613
test_150	10000000	90	90	3000000	Yes	43716	4379300	41003	12162378	93.794	2	4	20	116	469	4627	19613
test_151	1000000	90	90	3000000	Yes	43716	4379300	41003	12162378	93.794	2	4	20	116	469	4627	19613
test_108	10000000	70	100	300000000	Yes	132558	14867762	39288	11645593	29.6383	3	4	19	105	402	4303	18731
test_109	1000000	70	100	300000000	Yes	132363	14846265	39282	11643882	29.6775	3	4	19	105	402	4303	18729
test_116	100000000	70	100	30000000	Yes	56336	5907026	39272	11640859	69.7103	2	3	18	104	401	4300	18724
test_117	10000000	70	100	30000000	Yes	56336	5907026	39272	11640859	69.7103	2	3	18	104	401	4300	18724
test_118	1000000	70	100	30000000	Yes	56305	5903657	39270	11640287	69.7451	2	3	18	104	401	4300	18724
test_125	100000000	70	100	3000000	Yes	42176	4243039	39206	11621478	92.9581	2	3	18	104	401	4296	18686
test_126	10000000	70	100	3000000	Yes	42176	4243039	39206	11621478	92.9581	2	3	18	104	401	4296	18686
test_127	1000000	70	100	3000000	Yes	42176	4243039	39206	11621478	92.9581	2	3	18	104	401	4296	18686
test_135	10000000	90	100	300000000	Yes	41346	4151949	38827	11512696	93.9075	2	3	16	100	396	4275	18534
test_136	1000000	90	100	300000000	Yes	41346	4151949	38827	11512696	93.9075	2	3	16	100	396	4275	18534
test_143	100000000	90	100	30000000	Yes	41345	4151859	38826	11512421	93.9074	2	3	16	100	396	4275	18534
test_144	10000000	90	100	30000000	Yes	41345	4151859	38826	11512421	93.9074	2	3	16	100	396	4275	18534
test_145	1000000	90	100	30000000	Yes	41345	4151859	38826	11512421	93.9074	2	3	16	100	396	4275	18534
test_152	100000000	90	100	3000000	Yes	41306	4148261	38787	11500979	93.9016	2	3	16	100	396	4271	18508
test_153	10000000	90	100	3000000	Yes	41306	4148261	38787	11500979	93.9016	2	3	16	100	396	4271	18508
test_154	1000000	90	100	3000000	Yes	41306	4148261	38787	11500979	93.9016	2	3	16	100	396	4271	18508
test_155	100000000	100	70	300000000	Yes	12105	1188214	11577	3434579	95.6382	2	2	9	74	248	1576	5576
test_156	10000000	100	70	300000000	Yes	12105	1188214	11577	3434579	95.6382	2	2	9	74	248	1576	5576
test_157	1000000	100	70	300000000	Yes	12105	1188214	11577	3434579	95.6382	2	2	9	74	248	1576	5576
test_164	100000000	100	70	30000000	Yes	12105	1188214	11577	3434579	95.6382	2	2	9	74	248	1576	5576
test_165	10000000	100	70	30000000	Yes	12105	1188214	11577	3434579	95.6382	2	2	9	74	248	1576	5576
test_166	1000000	100	70	30000000	Yes	12105	1188214	11577	3434579	95.6382	2	2	9	74	248	1576	5576
test_173	100000000	100	70	3000000	Yes	12105	1188214	11577	3434579	95.6382	2	2	9	74	248	1576	5576
test_174	10000000	100	70	3000000	Yes	12105	1188214	11577	3434579	95.6382	2	2	9	74	248	1576	5576
test_175	1000000	100	70	3000000	Yes	12105	1188214	11577	3434579	95.6382	2	2	9	74	248	1576	5576
test_158	100000000	100	90	300000000	Yes	10795	1066229	10327	3064370	95.6647	2	2	5	56	186	1263	4759
test_159	10000000	100	90	300000000	Yes	10795	1066229	10327	3064370	95.6647	2	2	5	56	186	1263	4759
test_160	1000000	100	90	300000000	Yes	10795	1066229	10327	3064370	95.6647	2	2	5	56	186	1263	4759
test_167	100000000	100	90	30000000	Yes	10795	1066229	10327	3064370	95.6647	2	2	5	56	186	1263	4759
test_168	10000000	100	90	30000000	Yes	10795	1066229	10327	3064370	95.6647	2	2	5	56	186	1263	4759
test_169	1000000	100	90	30000000	Yes	10795	1066229	10327	3064370	95.6647	2	2	5	56	186	1263	4759
test_176	100000000	100	90	3000000	Yes	10795	1066229	10327	3064370	95.6647	2	2	5	56	186	1263	4759
test_177	10000000	100	90	3000000	Yes	10795	1066229	10327	3064370	95.6647	2	2	5	56	186	1263	4759
test_178	1000000	100	90	3000000	Yes	10795	1066229	10327	3064370	95.6647	2	2	5	56	186	1263	4759
test_161	100000000	100	100	300000000	Yes	10149	1004336	9688	2875816	95.4577	2	2	4	51	153	1135	4416
test_162	10000000	100	100	300000000	Yes	10149	1004336	9688	2875816	95.4577	2	2	4	51	153	1135	4416
test_163	1000000	100	100	300000000	Yes	10149	1004336	9688	2875816	95.4577	2	2	4	51	153	1135	4416
test_170	100000000	100	100	30000000	Yes	10149	1004336	9688	2875816	95.4577	2	2	4	51	153	1135	4416
test_171	10000000	100	100	30000000	Yes	10149	1004336	9688	2875816	95.4577	2	2	4	51	153	1135	4416
test_172	1000000	100	100	30000000	Yes	10149	1004336	9688	2875816	95.4577	2	2	4	51	153	1135	4416
test_179	100000000	100	100	3000000	Yes	10149	1004336	9688	2875816	95.4577	2	2	4	51	153	1135	4416
test_180	10000000	100	100	3000000	Yes	10149	1004336	9688	2875816	95.4577	2	2	4	51	153	1135	4416
test_181	1000000	100	100	3000000	Yes	10149	1004336	9688	2875816	95.4577	2	2	4	51	153	1135	4416
test_101	100000000	70	70	300000000	No
test_102	10000000	70	70	300000000	No
test_104	100000000	70	90	300000000	No
test_107	100000000	70	100	300000000	No
test_128	100000000	90	70	300000000	No
test_131	100000000	90	90	300000000	No
test_134	100000000	90	100	300000000	No

### Sheet: Table S7
Supplemental Table 7. trnl blast_seeds() parameter testing results
Test number	align	Percent Identity	Percent Coverage	evalue	rank	Unique returns	Domain	Phylum	Class	Order	Family	Genus	Species
test_417	1000000	50	50	3000000	species	170099	3	8	34	152	672	10901	74888
test_418	1000000	50	50	30000000	species	170099	3	8	34	152	672	10901	74888
test_419	1000000	50	70	3000000	species	170099	3	8	34	152	672	10901	74888
test_420	1000000	50	70	30000000	species	170099	3	8	34	152	672	10901	74888
test_409	100000	50	50	3000000	species	170075	3	8	34	152	672	10898	74877
test_410	100000	50	50	30000000	species	170075	3	8	34	152	672	10898	74877
test_411	100000	50	70	3000000	species	170075	3	8	34	152	672	10898	74877
test_412	100000	50	70	30000000	species	170075	3	8	34	152	672	10898	74877
test_401	50000	50	50	3000000	species	167724	3	8	34	152	671	10829	74011
test_402	50000	50	50	30000000	species	167724	3	8	34	152	671	10829	74011
test_403	50000	50	70	3000000	species	167724	3	8	34	152	671	10829	74011
test_404	50000	50	70	30000000	species	167724	3	8	34	152	671	10829	74011
test_317	1000000	50	50	3000000	genus	166467	3	8	34	150	667	10751	73560
test_318	1000000	50	50	30000000	genus	166467	3	8	34	150	667	10751	73560
test_319	1000000	50	70	3000000	genus	166467	3	8	34	150	667	10751	73560
test_320	1000000	50	70	30000000	genus	166467	3	8	34	150	667	10751	73560
test_309	100000	50	50	3000000	genus	166378	3	8	34	150	667	10749	73527
test_310	100000	50	50	30000000	genus	166378	3	8	34	150	667	10749	73527
test_311	100000	50	70	3000000	genus	166378	3	8	34	150	667	10749	73527
test_312	100000	50	70	30000000	genus	166378	3	8	34	150	667	10749	73527
test_301	50000	50	50	3000000	genus	162229	3	8	34	150	664	10625	72092
test_302	50000	50	50	30000000	genus	162229	3	8	34	150	664	10625	72092
test_303	50000	50	70	3000000	genus	162229	3	8	34	150	664	10625	72092
test_304	50000	50	70	30000000	genus	162229	3	8	34	150	664	10625	72092
test_421	1000000	70	50	3000000	species	148273	3	9	34	153	665	10256	66737
test_422	1000000	70	50	30000000	species	148273	3	9	34	153	665	10256	66737
test_423	1000000	70	70	3000000	species	148273	3	9	34	153	665	10256	66737
test_424	1000000	70	70	30000000	species	148273	3	9	34	153	665	10256	66737
test_413	100000	70	50	3000000	species	148221	3	9	34	153	664	10254	66721
test_414	100000	70	50	30000000	species	148221	3	9	34	153	664	10254	66721
test_415	100000	70	70	3000000	species	148221	3	9	34	153	664	10254	66721
test_416	100000	70	70	30000000	species	148221	3	9	34	153	664	10254	66721
test_405	50000	70	50	3000000	species	144879	3	9	34	153	660	10140	65423
test_406	50000	70	50	30000000	species	144879	3	9	34	153	660	10140	65423
test_407	50000	70	70	3000000	species	144879	3	9	34	153	660	10140	65423
test_408	50000	70	70	30000000	species	144879	3	9	34	153	660	10140	65423
test_323	1000000	70	70	3000000	genus	139901	3	11	42	161	686	9988	63735
test_324	1000000	70	70	30000000	genus	139901	3	11	42	161	686	9988	63735
test_517	1000000	50	50	3000000	family	137414	3	7	33	148	643	9797	62628
test_518	1000000	50	50	30000000	family	137414	3	7	33	148	643	9797	62628
test_519	1000000	50	70	3000000	family	137414	3	7	33	148	643	9797	62628
test_520	1000000	50	70	30000000	family	137414	3	7	33	148	643	9797	62628
test_509	100000	50	50	3000000	family	136669	3	7	33	148	643	9794	62531
test_510	100000	50	50	30000000	family	136669	3	7	33	148	643	9794	62531
test_511	100000	50	70	3000000	family	136669	3	7	33	148	643	9794	62531
test_512	100000	50	70	30000000	family	136669	3	7	33	148	643	9794	62531
test_321	1000000	70	50	3000000	genus	126862	3	8	34	150	640	9541	59964
test_322	1000000	70	50	30000000	genus	126862	3	8	34	150	640	9541	59964
test_313	100000	70	50	3000000	genus	126808	3	8	34	150	639	9540	59943
test_314	100000	70	50	30000000	genus	126808	3	8	34	150	639	9540	59943
test_315	100000	70	70	3000000	genus	126808	3	8	34	150	639	9540	59943
test_316	100000	70	70	30000000	genus	126808	3	8	34	150	639	9540	59943
test_305	50000	70	50	3000000	genus	123233	3	8	34	150	637	9393	58467
test_306	50000	70	50	30000000	genus	123233	3	8	34	150	637	9393	58467
test_307	50000	70	70	3000000	genus	123233	3	8	34	150	637	9393	58467
test_308	50000	70	70	30000000	genus	123233	3	8	34	150	637	9393	58467
test_501	50000	50	50	3000000	family	125134	3	7	33	148	637	9321	58049
test_502	50000	50	50	30000000	family	125134	3	7	33	148	637	9321	58049
test_503	50000	50	70	3000000	family	125134	3	7	33	148	637	9321	58049
test_504	50000	50	70	30000000	family	125134	3	7	33	148	637	9321	58049
test_505	50000	70	50	3000000	family	111601	3	7	32	147	624	8840	53495
test_506	50000	70	50	30000000	family	111601	3	7	32	147	624	8840	53495
test_507	50000	70	70	3000000	family	111601	3	7	32	147	624	8840	53495
test_508	50000	70	70	30000000	family	111601	3	7	32	147	624	8840	53495
test_521	1000000	70	50	3000000	family	84446	3	6	31	145	588	8045	43988
test_522	1000000	70	50	30000000	family	84446	3	6	31	145	588	8045	43988
test_523	1000000	70	70	3000000	family	84446	3	6	31	145	588	8045	43988
test_524	1000000	70	70	30000000	family	84446	3	6	31	145	588	8045	43988
test_513	100000	70	50	3000000	family	84426	3	6	31	145	588	8043	43975
test_514	100000	70	50	30000000	family	84426	3	6	31	145	588	8043	43975
test_515	100000	70	70	3000000	family	84426	3	6	31	145	588	8043	43975
test_516	100000	70	70	30000000	family	84426	3	6	31	145	588	8043	43975
